# Resolving the insertion sites of polymorphic duplications reveals a *HERC2* haplotype under selection

**DOI:** 10.1101/488726

**Authors:** M. Saitou, O. Gokcumen

## Abstract

Polymorphic duplications in humans have been shown to contribute to phenotypic diversity. However, the evolutionary forces that maintain variable duplications across the human genome are largely unexplored. To understand the haplotypic architecture of the derived duplications, we developed a linkage-disequilibrium based method to detect insertion sites of polymorphic duplications not represented in reference genomes. This method also allows resolution of haplotypes harboring the duplications. Using this approach, we conducted genome-wide analyses and identified the insertion sites of 22 common polymorphic duplications. We found that the majority of these duplications are intrachromosomal and only one of them is an interchromosomal insertion. Further characterization of these duplications revealed significant associations to blood and skin phenotypes. Based on population genetics analyses, we found that the partial duplication of a well-characterized pigmentation-related gene, *HERC2*, may be selected against in European populations. We further demonstrated that the haplotype harboring the partial duplication significantly affects the expression of the *HERC2P9* gene in multiple tissues. Our study sheds light onto the evolutionary impact of understudied polymorphic duplications in human populations and presents methodological insights for future studies.
