## Supplementary material for "Resolving the insertion sites of polymorphic duplications reveals a *HERC2* haplotype under selection"

### Sheet: Table1
ID	chr	gene	freq_CEU	freq_CHB	freq_YRI	overlap	tag SNP	R2	GENEATLAS
esv3584976	chr1	FAM41C,FAM87B	-	0.058	-	whole-gene	rs528265132	0.405763	NA
esv3585141	chr1	nongenic	0.056	-	-	nongenic	rs74865018	0.495798	Skin colour, p=1.4E-09
esv3589561	chr1	OR2T27	-	-	0.343	partial-exon	rs28502564	0.514377	NA
esv3590421	chr2	GALM,SRSF7	0.076	-	-	whole-exon	rs112011213	0.857297	NS
esv3590859	chr2	PNPT1	-	-	0.069	whole-exon	rs115094228	0.626217	NA
esv3592511	chr2	GPR39	-	-	0.069	intronic	rs77354775	0.751	NA
esv3594536	chr2	TM4SF20	0.076	-	-	whole-exon	rs80058427	0.425	NS
esv3599142	chr3	FGF12,FGF12-AS1	-	0.058	0.005	intronic	rs6788805	0.569	NA
esv3599420	chr4	HTT-AS	-	-	0.051	whole-exon	rs1557213	0.912	NA
esv3601317	chr4	nongenic	0.136	0.049	-	nongenic	rs74797043	1	NS
esv3603011	chr4	TRIM61	-	-	0.116	whole-gene	rs78990101	0.88	NA
esv3620370	chr9	UNC13B	-	-	0.083	intronic	rs111637861	0.942	NA
esv3620559	chr9	APBA1	-	-	0.111	whole-exon	rs186797639	0.511	NA
esv3631000	chr12	ZNF664,ZNF664-FAM101A	0.096	-	0.037	whole-exon	rs73131333	1	NS
esv3631499	chr13	nongenic	-	-	0.065	nongenic	rs115022408	1	NA
esv3632749	chr13	COMMD6	-	-	0.134	whole-exon	rs61645976	0.718	NA
esv3635993	chr15	HERC2	0.025	0.66	0.282	intronic	rs376191081	0.750845	NA
esv3640164	chr17	TRIM16L	0.056	0.083	0.079	whole-exon	rs199526489	0.95	NS
esv3640585	chr17	KRT34	0.025	0.029	0.13	whole-gene	rs9914283	0.959184	NS
esv3641421	chr17	TEX19	0.071	0.005	-	whole-gene	rs74001624	1	Monocyte percentage, p=2.8E-16
esv3643776	chr19	CYP4F12	-	-	0.069	whole-gene	rs112344570	1	NS
esv3645658	chr20	TTLL9	-	-	0.056	whole-exon	rs73903650	0.928	NS

### Sheet: TableS1
Tag SNPs of the duplications
duplication	chromosome	location	population	R^2
esv3584976	1	844674	CHB	0.405763
esv3584976	1	863589	CHB	0.363977
esv3584976	1	848849	CHB	0.340576
esv3584976	1	863574	CHB	0.340576
esv3584976	1	863582	CHB	0.28376
esv3584976	14	21444907	CHB	0.275961
esv3584976	14	21448116	CHB	0.275961
esv3584976	1	752242	CHB	0.256161
esv3584976	1	755274	CHB	0.256161
esv3585141	1	8206827	CEU	0.495798
esv3585141	1	8208573	CEU	0.495798
esv3585141	1	8209572	CEU	0.495798
esv3585141	1	8221224	CEU	0.448328
esv3585141	1	8226088	CEU	0.448328
esv3585141	1	8226322	CEU	0.448328
esv3585141	1	8226374	CEU	0.448328
esv3585141	1	8227769	CEU	0.448328
esv3585141	1	8236463	CEU	0.448328
esv3585141	1	8237123	CEU	0.448328
esv3585141	1	8244847	CEU	0.448328
esv3585141	1	8320437	CEU	0.440415
esv3589561	1	248822731	YRI	0.514377
esv3589561	1	248823219	YRI	0.514377
esv3589561	1	248827688	YRI	0.514377
esv3589561	1	248829718	YRI	0.514377
esv3589561	1	248831191	YRI	0.514377
esv3589561	1	248837396	YRI	0.514377
esv3589561	1	248837884	YRI	0.514377
esv3589561	1	248838524	YRI	0.514377
esv3589561	1	248841763	YRI	0.514377
esv3589561	1	248845499	YRI	0.514377
esv3590421	2	38967847	CEU	0.857297
esv3590421	2	38956015	CEU	0.663481
esv3590421	2	38925610	CEU	0.594262
esv3590421	2	39029499	CEU	0.561232
esv3590421	2	38989443	CEU	0.516107
esv3590421	2	39127020	CEU	0.409326
esv3590421	2	38920333	CEU	0.395371
esv3590421	2	39116269	CEU	0.383842
esv3590421	2	38856251	CEU	0.356606
esv3590421	2	39553254	CEU	0.356606
esv3590859	2	55731753	YRI	0.626217
esv3590859	2	55724263	YRI	0.597015
esv3590859	2	55726703	YRI	0.597015
esv3590859	2	55727275	YRI	0.597015
esv3590859	2	55670525	YRI	0.54535
esv3590859	2	55734296	YRI	0.54535
esv3590859	2	55735685	YRI	0.54535
esv3590859	2	55742261	YRI	0.54535
esv3590859	2	55751531	YRI	0.54535
esv3590859	2	55752853	YRI	0.54535
esv3590859	2	55753104	YRI	0.54535
esv3590859	2	55754441	YRI	0.54535
esv3590859	2	55763435	YRI	0.54535
esv3590859	2	55763561	YRI	0.54535
esv3590859	2	55790593	YRI	0.54535
esv3590859	2	55794843	YRI	0.54535
esv3590859	2	55815505	YRI	0.54535
esv3590859	2	55826311	YRI	0.54535
esv3590859	2	55827550	YRI	0.54535
esv3590859	2	55827551	YRI	0.54535
esv3590859	2	55827552	YRI	0.54535
esv3590859	2	55863301	YRI	0.54535
esv3590859	2	55865038	YRI	0.54535
esv3590859	2	55867097	YRI	0.54535
esv3590859	2	55867446	YRI	0.54535
esv3590859	2	55872076	YRI	0.54535
esv3590859	2	55872081	YRI	0.54535
esv3590859	2	55874293	YRI	0.54535
esv3590859	2	55879124	YRI	0.54535
esv3590859	2	55888423	YRI	0.54535
esv3590859	2	55893017	YRI	0.54535
esv3590859	2	55895992	YRI	0.54535
esv3590859	2	55916858	YRI	0.54535
esv3590859	2	55942375	YRI	0.54535
esv3590859	2	55945445	YRI	0.54535
esv3590859	2	55948655	YRI	0.54535
esv3590859	2	55949832	YRI	0.54535
esv3590859	2	55950055	YRI	0.54535
esv3592511	2	133345124	YRI	0.751721
esv3592511	2	133323789	YRI	0.705834
esv3592511	2	133289424	YRI	0.627828
esv3592511	2	133322761	YRI	0.627828
esv3592511	2	133275653	YRI	0.445819
esv3592511	2	133332033	YRI	0.337573
esv3592511	2	133293496	YRI	0.317536
esv3592511	2	133224223	YRI	0.30821
esv3592511	2	133309154	YRI	0.298676
esv3592511	2	133369011	YRI	0.298676
esv3592511	2	133466242	YRI	0.298676
esv3594536	2	228399781	CEU	0.427614
esv3594536	2	228270280	CEU	0.425205
esv3594536	2	228263793	CEU	0.395371
esv3594536	2	228263831	CEU	0.395371
esv3594536	2	228264200	CEU	0.395371
esv3594536	2	228265745	CEU	0.395371
esv3594536	2	228265877	CEU	0.395371
esv3594536	2	228265920	CEU	0.395371
esv3594536	2	228265930	CEU	0.395371
esv3594536	2	228265945	CEU	0.395371
esv3594536	2	228265953	CEU	0.395371
esv3594536	2	228266039	CEU	0.395371
esv3594536	2	228266077	CEU	0.395371
esv3594536	2	228266105	CEU	0.395371
esv3594536	2	228266121	CEU	0.395371
esv3594536	2	228266458	CEU	0.395371
esv3594536	2	228266529	CEU	0.395371
esv3594536	2	228266542	CEU	0.395371
esv3594536	2	228266550	CEU	0.395371
esv3594536	2	228266867	CEU	0.395371
esv3594536	2	228268660	CEU	0.395371
esv3594536	2	228281054	CEU	0.395371
esv3594536	2	228282365	CEU	0.395371
esv3594536	2	228283912	CEU	0.395371
esv3594536	2	228285473	CEU	0.395371
esv3594536	2	228287691	CEU	0.395371
esv3594536	2	228302850	CEU	0.395371
esv3594536	2	228308249	CEU	0.395371
esv3594536	2	228311661	CEU	0.395371
esv3594536	2	228313690	CEU	0.395371
esv3599142	3	192012511	CHB	0.568677
esv3599142	3	191936646	CHB	0.402156
esv3599142	3	191972822	CHB	0.402156
esv3599142	3	191984996	CHB	0.328524
esv3599142	3	191894614	CHB	0.320132
esv3599142	3	191963926	CHB	0.320132
esv3599142	19	8737480	CHB	0.320132
esv3599142	3	191888921	CHB	0.310873
esv3599142	3	191888970	CHB	0.310873
esv3599142	3	191889950	CHB	0.310873
esv3599142	3	191893760	CHB	0.310873
esv3599420	4	3038415	YRI	0.912195
esv3599420	4	3043638	YRI	0.912195
esv3599420	4	3210127	YRI	0.837899
esv3599420	4	2999382	YRI	0.745037
esv3599420	4	2887462	YRI	0.683637
esv3599420	4	2887491	YRI	0.683637
esv3599420	4	2887541	YRI	0.683637
esv3599420	4	2971626	YRI	0.683637
esv3599420	4	3000976	YRI	0.683637
esv3599420	4	3003526	YRI	0.683637
esv3601317	4	90069689	CHB	1
esv3601317	4	90071567	CHB	1
esv3601317	4	90072869	CHB	1
esv3601317	4	90074540	CHB	1
esv3601317	4	90075273	CHB	1
esv3601317	4	90077852	CHB	1
esv3601317	4	90079727	CHB	1
esv3601317	4	90080003	CHB	1
esv3601317	4	90080538	CHB	1
esv3601317	4	90082893	CHB	1
esv3601317	4	90084337	CHB	1
esv3601317	4	90102254	CHB	1
esv3601317	4	90102999	CHB	1
esv3601317	4	90109166	CHB	1
esv3601317	4	90110478	CHB	1
esv3601317	4	90113524	CHB	1
esv3601317	4	90117271	CHB	1
esv3601317	4	90123590	CHB	1
esv3603011	4	165878567	YRI	0.878833
esv3603011	4	165871107	YRI	0.844015
esv3603011	4	165873988	YRI	0.844015
esv3603011	4	165889509	YRI	0.834375
esv3603011	4	165893733	YRI	0.834375
esv3603011	4	165903847	YRI	0.834375
esv3603011	4	165915799	YRI	0.834375
esv3603011	4	165909162	YRI	0.799912
esv3603011	4	165854709	YRI	0.752618
esv3603011	4	165830266	YRI	0.695237
esv3620370	9	35176681	YRI	0.942584
esv3620370	9	35195363	YRI	0.942584
esv3620370	9	35197726	YRI	0.942584
esv3620370	9	35201097	YRI	0.942584
esv3620370	9	35201997	YRI	0.942584
esv3620370	9	35203025	YRI	0.942584
esv3620370	9	35204910	YRI	0.942584
esv3620370	9	35230046	YRI	0.942584
esv3620370	9	35239250	YRI	0.942584
esv3620370	9	35241686	YRI	0.942584
esv3620370	9	35257534	YRI	0.942584
esv3620370	9	35261063	YRI	0.942584
esv3620370	9	35261996	YRI	0.942584
esv3620370	9	35262557	YRI	0.942584
esv3620370	9	35266314	YRI	0.942584
esv3620559	9	72022475	YRI	0.510821
esv3620559	9	72023991	YRI	0.510821
esv3620559	9	72002223	YRI	0.468927
esv3620559	9	72155562	YRI	0.438996
esv3620559	9	72162198	YRI	0.438996
esv3620559	9	71953126	YRI	0.427482
esv3620559	9	71953128	YRI	0.427482
esv3620559	9	71953130	YRI	0.427482
esv3620559	9	71953131	YRI	0.427482
esv3620559	9	72117047	YRI	0.409091
esv3631000	2	3932385	CEU	1
esv3631000	2	3933875	CEU	1
esv3631000	2	3936256	CEU	1
esv3631000	2	3937409	CEU	1
esv3631000	2	3938607	CEU	1
esv3631000	2	3939085	CEU	1
esv3631000	2	3939831	CEU	1
esv3631000	2	3953369	CEU	1
esv3631000	2	3954541	CEU	1
esv3631000	2	3954984	CEU	1
esv3631000	2	3960179	CEU	1
esv3631000	2	3962925	CEU	1
esv3631000	2	3967221	CEU	1
esv3631499	13	23424799	YRI	0.717819
esv3631499	13	23379811	YRI	0.485149
esv3631499	13	23380342	YRI	0.485149
esv3631499	13	23380349	YRI	0.485149
esv3631499	13	23383098	YRI	0.485149
esv3631499	13	23386602	YRI	0.485149
esv3631499	13	23387813	YRI	0.485149
esv3631499	13	23388217	YRI	0.485149
esv3631499	13	23396426	YRI	0.485149
esv3631499	13	23401374	YRI	0.485149
esv3631499	13	23401540	YRI	0.485149
esv3631499	13	23401683	YRI	0.485149
esv3631499	13	23402743	YRI	0.485149
esv3631499	13	23403244	YRI	0.485149
esv3631499	13	23404714	YRI	0.485149
esv3631499	13	23404778	YRI	0.485149
esv3631499	13	23407431	YRI	0.485149
esv3631499	13	23410402	YRI	0.485149
esv3631499	13	23412220	YRI	0.485149
esv3632749	13	76107661	YRI	0.567278
esv3632749	13	76114397	YRI	0.495719
esv3632749	13	76114572	YRI	0.495719
esv3632749	13	76114669	YRI	0.495719
esv3632749	13	76116165	YRI	0.495719
esv3632749	13	76123947	YRI	0.450792
esv3632749	13	76124628	YRI	0.450792
esv3632749	13	76136254	YRI	0.450792
esv3632749	13	76155537	YRI	0.438452
esv3632749	13	76148427	YRI	0.426606
esv3632749	13	76152032	YRI	0.426606
esv3632749	13	76165602	YRI	0.426606
esv3635993	15	28971921	CEU	0.80495
esv3635993	15	28927368	CEU	0.750845
esv3635993	15	28913153	CEU	0.750845
esv3635993	15	28913090	CEU	0.750845
esv3635993	15	28910851	CEU	0.750845
esv3635993	15	28902929	CEU	0.750845
esv3635993	15	28902278	CEU	0.750845
esv3635993	15	28902037	CEU	0.750845
esv3635993	15	28901235	CEU	0.750845
esv3635993	15	28900913	CEU	0.750845
esv3640164	17	15546785	CHB	0.327304
esv3640164	17	15559082	CHB	0.310355
esv3640164	17	15560280	CHB	0.310355
esv3640164	17	15560720	CHB	0.310355
esv3640164	17	15561770	CHB	0.310355
esv3640164	17	15562034	CHB	0.310355
esv3640164	17	15563726	CHB	0.310355
esv3640164	17	15564936	CHB	0.310355
esv3640164	17	15565952	CHB	0.310355
esv3640164	17	15536058	CHB	0.30382
esv3640164	17	15547995	CHB	0.30382
esv3640164	17	15548913	CHB	0.30382
esv3640585	17	39541260	YRI	0.959184
esv3640585	17	39612165	YRI	0.919617
esv3640585	17	39624100	YRI	0.879288
esv3640585	17	39624101	YRI	0.879288
esv3640585	17	39643536	YRI	0.879288
esv3640585	17	39643636	YRI	0.879288
esv3640585	17	39643885	YRI	0.879288
esv3640585	17	39644729	YRI	0.879288
esv3640585	17	39644739	YRI	0.879288
esv3640585	17	39644900	YRI	0.879288
esv3641421	17	80293496	CEU	1
esv3641421	17	80293682	CEU	1
esv3641421	17	80293683	CEU	1
esv3641421	17	80294643	CEU	1
esv3641421	17	80294932	CEU	1
esv3641421	17	80295286	CEU	1
esv3641421	17	80295618	CEU	1
esv3641421	17	80295875	CEU	1
esv3641421	17	80302536	CEU	1
esv3641421	17	80304122	CEU	1
esv3641421	17	80304255	CEU	1
esv3641421	17	80307129	CEU	1
esv3641421	17	80308003	CEU	1
esv3641421	17	80308112	CEU	1
esv3641421	17	80308385	CEU	1
esv3641421	17	80308406	CEU	1
esv3641421	17	80308425	CEU	1
esv3641421	17	80308550	CEU	1
esv3641421	17	80309259	CEU	1
esv3641421	17	80309263	CEU	1
esv3641421	17	80309791	CEU	1
esv3641421	17	80310181	CEU	1
esv3641421	17	80311125	CEU	1
esv3641421	17	80311519	CEU	1
esv3641421	17	80311957	CEU	1
esv3641421	17	80314483	CEU	1
esv3641421	17	80317112	CEU	1
esv3641421	17	80317113	CEU	1
esv3641421	17	80317180	CEU	1
esv3641421	17	80317921	CEU	1
esv3641421	17	80317931	CEU	1
esv3641421	17	80319539	CEU	1
esv3641421	17	80320077	CEU	1
esv3641421	17	80322655	CEU	1
esv3641421	17	80323258	CEU	1
esv3641421	17	80325786	CEU	1
esv3641421	17	80328779	CEU	1
esv3641421	17	80330109	CEU	1
esv3641421	17	80330882	CEU	1
esv3641421	17	80330928	CEU	1
esv3641421	17	80334816	CEU	1
esv3641421	17	80334870	CEU	1
esv3641421	17	80335821	CEU	1
esv3641421	17	80340803	CEU	1
esv3643776	19	15831904	YRI	1
esv3643776	19	15790615	YRI	0.928713
esv3643776	19	15791594	YRI	0.928713
esv3643776	19	15793494	YRI	0.928713
esv3643776	19	15793647	YRI	0.928713
esv3643776	19	15793663	YRI	0.928713
esv3643776	19	15793793	YRI	0.928713
esv3643776	19	15793865	YRI	0.928713
esv3643776	19	15793871	YRI	0.928713
esv3643776	19	15793878	YRI	0.928713
esv3643776	19	15794135	YRI	0.928713
esv3643776	19	15794186	YRI	0.928713
esv3643776	19	15794423	YRI	0.928713
esv3643776	19	15794425	YRI	0.928713
esv3643776	19	15794463	YRI	0.928713
esv3643776	19	15794470	YRI	0.928713
esv3643776	19	15795088	YRI	0.928713
esv3643776	19	15795376	YRI	0.928713
esv3643776	19	15797710	YRI	0.928713
esv3643776	19	15800839	YRI	0.928713
esv3643776	19	15803998	YRI	0.928713
esv3643776	19	15806387	YRI	0.928713
esv3643776	19	15807915	YRI	0.928713
esv3643776	19	15809520	YRI	0.928713
esv3643776	19	15810338	YRI	0.928713
esv3643776	19	15811226	YRI	0.928713
esv3643776	19	15833053	YRI	0.928713
esv3643776	19	15833062	YRI	0.928713
esv3643776	19	15833189	YRI	0.928713
esv3643776	19	15833382	YRI	0.928713
esv3643776	19	15833506	YRI	0.928713
esv3643776	19	15861029	YRI	0.928713
esv3645658	20	30251980	YRI	1
esv3645658	20	30256098	YRI	1
esv3645658	20	30313319	YRI	1
esv3645658	20	30315686	YRI	1
esv3645658	20	30323103	YRI	1
esv3645658	20	30338199	YRI	1
esv3645658	20	30352220	YRI	1
esv3645658	20	30357174	YRI	1
esv3645658	20	30359265	YRI	1
esv3645658	20	30378564	YRI	1
esv3645658	20	30385918	YRI	1
esv3645658	20	30391721	YRI	1
esv3645658	20	30397610	YRI	1
esv3645658	20	30438900	YRI	1
esv3645658	20	30440637	YRI	1
esv3645658	20	30443333	YRI	1
esv3645658	20	30444809	YRI	1
esv3645658	20	30446825	YRI	1
esv3645658	20	30469357	YRI	1
esv3645658	20	30486729	YRI	1
esv3645658	20	30487275	YRI	1
esv3645658	20	30487568	YRI	1

### Sheet: TableS2
location (hg19)	Nean	Denisova	REF	ALT
28927368	G/A	G	G	A
28913153	G	G	G	A
28913090	T	T	T	C
28910851	TG	TG	TG	T
28902929	C/T	C	C	T
28902278	G	G	G	A
28902037	A	ATGT	ATGT	A
28901235	C	C	C	T
28900913	A/G	G	G	A
28899748	A/G	A/G	A	G
28898023	A/G	A	A	G
28897827	T	NA	C	T
28897761	G	G	G	A
28897635	T	T	T	G
28897476	G/C	G	G	C
28894038	A/C	A	A	C
28553017	G	G	G	C
